# Chromosome-level genome assembly of the hydrozoan jellyfish *Cladonema pacificum*

**DOI:** 10.64898/2026.11.26.769559

**Authors:** Junichiro Ui, Katsushi Yamaguchi, Hiroko Nakatani, Koto Kon-Nanjo, Tetsuo Kon, Yuu Ishii, Noriyo Takeda, Ryusaku Deguchi, Shuji Shigenobu, Yu-ichiro Nakajima

## Abstract

The hydrozoan jellyfish *Cladonema pacificum*, which possesses experimentally tractable polyp and medusa stages, is an emerging cnidarian model for studies of regeneration, development, physiology, and behavior. Although experimental techniques have been established for this species, the lack of a chromosome-level reference genome has limited genome-wide and comparative analyses. Here, we present the first chromosome-level genome assembly of *C. pacificum* generated using HiFi long-read sequencing and Hi-C technology. The representative haploid assembly comprises 15 chromosome-scale scaffolds and 121 additional scaffolds, spanning 504.0 Mb with a scaffold N50 of 32.1 Mb. Gene annotation integrating RNA-seq, PacBio Iso-Seq, and protein homology identified 17,206 protein-coding genes, of which 95.7% received at least one functional annotation. Phylogenomic and macrosynteny analyses further confirmed the placement of *C. pacificum* within Hydrozoa and revealed extensive chromosome-scale conservation with other hydrozoan genomes. This genomic resource provides a valuable foundation for comparative genomics and future molecular, cellular, and evolutionary studies using *C. pacificum* as an emerging hydrozoan model.
