## Supplementary Tables for "Chromosome-level genome assembly of the hydrozoan jellyfish *Cladonema pacificum*"

### Sheet: Table 1
Table 1	Sequencing datasets generated and used in this study
	Type	Method	Libraries	Number of reads	Read length (bp)	Total base	Deptha	Notes
	Genome	PacBio HiFi	1	1661872	18490b	30332864656	60.1847
	Genome	Hi-C	1	821227150	150	124005299650	246.044
	Transcriptome	RNA-seqc	6	271568058	100	27156805800	-	Ring tissue, manubrium
	Transcriptome	RNA-seqc	2	118997136	90 or 150	14546763120	-	Ectodermal epithelium and oocytes, manubrium
	Transcriptome	RNA-seqc	27	882339814	150	132350972100	-	Tentacle regeneration series
	Transcriptome	RNA-seqc	20	858005458	81	69064185580	-	Polyp and stolon diapause/activation series
	Transcriptome	RNA-seqc	9	1324049126	150	199931418026	-	Active stolon with TRPM inhibitor treatments
	Transcriptome	RNA-seqc	9	1352384642	150	204210080942	-	Medusa bud and cyst after medusa bud cutting
	Transcriptome	Iso-Seqd	1	16928185	834.2	14122187807	-	Embryo, planula, primary polyp, medusa bud, cyst, polyp, stolon, and medusa
	Transcriptome	Iso-Seqd	1	5421863	2233.1	12107545317	-	Embryo, planula, stolon, polyp, and medusa
	aThe sequencing depth was calculated using the primary assembly size (503,996,576 bp).
	bThe read N50 of HiFi reads is shown.
	cThe number of reads for RNA-seq equals the sum of read 1 and read 2.
	dFor PacBio Iso-Seq libraries, the number, mean length, and total bases of full-length non-concatemer (FLNC) reads are shown.

### Sheet: Table 2
Table 2	Statistics of the C. pacificum genome assemblies
		Primary assembly	Secondary assembly
	Total length (bp)	503996576	551650960
	GC content (%)	32.3	32.6
	Scaffold number	136	551
	Scaffold N50 (bp)	32099034	32339470
	Scaffold L50	8	8
	Scaffold N90 (bp)	28030422	878000
	Scaffold L90	14	21
	Maximum scaffold length (bp)	40320027	41268795
	Number of gaps	65	69
	Contig number	201	620
	Contig N50 (bp)	8087000	7147293
	Contig L50	21	25
	Contig N90 (bp)	2455691	834163
	Contig L90	60	89
	Maximum contig length (bp)	16050834	21052000
	Number of chromosome-level scaffolds	15	15
	Total length of chromosome-level scaffolds	482138744	489217524
	Chromosome-level scaffold N50 (bp)	32436286	33097507
	Chromosome-level scaffold L50	7	7
	Chromosome-level scaffold N90 (bp)	28030422	27557120
	Chromosome-level scaffold L90	14	14
	Maximum chromosome-level scaffold length (bp)	40320027	41268795
	Number of gaps in chromosome-level scaffolds	65	69

### Sheet: Table 3
Table 3	BUSCO assessment of the genome assembly and gene annotation
	BUSCO category	Genome (primary assembly)	Genome (secondary assembly)	Gene annotation (primary assembly)
	Complete BUSCOs (C)	2682	2692	2833
	Percentage (%)	83.7	84	88.4
	Complete and single-copy BUSCOs (S)	2627	2626	2767
	Percentage (%)	82	82	86.4
	Complete and duplicated BUSCOs (D)	55	66	66
	Percentage (%)	1.7	2.1	2.1
	Fragmented BUSCOs (F)	234	225	100
	Percentage (%)	7.3	7	3.1
	Missing BUSCOs (M)	287	286	270
	Percentage (%)	9	8.9	8.4
	Total BUSCOs searched	3203	3203	3203

### Sheet: Table 4
Table 4	Summary of major classified transposable elements identified in the C. pacificum genome
	Repetitive element type	Number of elements	Length (bp)	Genome coverage (%)
	SINE	0	0	0
	LINE	59303	22363097	4.44
	LTR	12630	10092681	2
	DNA transposon	65334	20855644	4.14
	RC	2334	1334624	0.26

### Sheet: Table 5
Table 5	Functional annotation of predicted protein-coding genes
	Category	Number	Percentage
	Total genes	17206	100
	BLASTP against Swiss-Prot	8677	50.43
	InterProScan	16346	95
	eggNOG-mapper	12803	74.41
	Total annotated genes	16470	95.72

### Sheet: Table S1
Table S1	RNA-seq, Iso-Seq, and protein datasets used for gene prediction
	Name	Type	Species	strain	Sampled tissue / condition	Platform	Accession / file	Usage in BRAKER3	Note	Reference / source
	Maruyama	RNA-seq	Cladonema pacificum	UN2 (male)	Ring tissue, manubrium	Illumina	DRR334917-DRR334928	--bam	merged for gene prediction	Thoma et al., PNAS 2023
	Takeda	RNA-seq	Cladonema pacificum	6W (female)	Ectodermal epithelium and oocytes, manubrium	Illumina	DRR1206331-DRR1206332	--bam	merged for gene prediction	This study
	tentacle	RNA-seq	Cladonema pacificum	6W (female)	Tentacle regeneration series	Illumina	DRR1271300-DRR1271326	--bam	merged for gene prediction	This study
	polypstolon	RNA-seq	Cladonema pacificum	UN2 (male)	Polyp and stolon diapause/activation series	Illumina	DRR1271280-DRR1271299	--bam	merged for gene prediction	This study
	TRPMinhibitor	RNA-seq	Cladonema pacificum	UN2 (male)	Active stolon with TRPM inhibitor treatments	Illumina	DRR1271271-DRR1271279	--bam	merged for gene prediction	This study
	cystbud	RNA-seq	Cladonema pacificum	6W (female)	Medusa bud and cyst after medusa bud cutting	Illumina	DRR1095093-DRR1095100, DRR1095036	--bam	merged for gene prediction	This study
	IsoSeq_dataset1	Iso-Seq	Cladonema pacificum	6W, UN2, and their cross-derived offspring	Various tissues	PacBio Iso-Seq	DRR1145113	--hints	used as combined Iso-Seq hints	This study
	IsoSeq_dataset2	Iso-Seq	Cladonema pacificum	6W, UN2, and their cross-derived offspring	Various tissues	PacBio Iso-Seq	DRR1271263-DRR1271268	--hints	used as combined Iso-Seq hints	This study
	metazoa	Protein	-	-	-	-	Metazoa.fa	--prot_seq	OrthoDB12 Metazoa proteins	Tegenfeldt et al., Nucleic Acids Research 2025

### Sheet: Table S2
Table S2	Protein sequences used for phylogenetic analysis of TLX, NK6, and Hex
	Species	Gene	Sequence	Origin
	Clytia hemisphaerica	TLX	>Clytia_hemisphaerica_Tlx IETKQLKGRRLGHPYTSRASPKRRAFRHTFTPYQVVQLEKLFEQSRYLSSSERMRMSRELKMTDNQLKTWYQNRRTKLKREITEMYDQQRIKHSFFS	Travert et al., 2023
	Aequorea australis	TLX	>TLX_Aequorea_australis VEPGNLATRRIGHPYKSRAPPKRKPCRKTFTQTQVLQLEKLFEQTRYLSSAERLRMAKELNMTDSQLKTWYQNRRTKLKRELSEFYEQQRLKKYFTS	Travert et al., 2023
	Laodicea undulata	TLX	>TLX_Laodicea_undulata RKPNKLKVRRIGHPYKSRAPPKRKPCRNTFTQTQVFQLEKLFEQNKYLSSAERLRMAKELNMTDNQLKTWYQNRRTKLKREMSEVYEQQRLKENRFLSK	Travert et al., 2023
	Ptychogena crocea	TLX	>TLX__Ptychogena_crocea QTQNIIKVRRIGHPYKSRAPPKRKPCRNTFTPTQVIQMEKLFDQTKYLSSAERLRMAKELDMTDNQLKTWYQNRRTKMKREMSELYEQHRMKKC	Travert et al., 2023
	Cladonema radiatum	TLX	>Cladonema_radiatum_Tlx CFLLILIVRRIGHPYKSRAPPKRKPCRNSFTNKQVITLEKLFQQTKYLSSTERLRVAKELKMTDNQLKTWYQNRRTKLKREINEMNEQQERMNGNAAKR	Travert et al., 2023
	Ectopleura larynx	TLX	>Ectopleura_larynx_Tlx TPQWGPTARRIGHPYQNRAPAKRTKNAQKIFTRAQVFQLEVLFHEKKYLSSTERGKVAANLRMTDSQLKTWYQKRRTKMKREFNEKLERFRKQYRANEMNLSSEKMFH	Travert et al., 2023
	Podocoryna	TLX	>Podocoryna_Tlx_CDS_from_genome_ok NLQEKFKMRRIGHPYQSRAPPKRKPIRNTFTLPQVQKLEQLFHQTKYLSSAERLRVAKELNMTDSQLKTWYQNRRTKLKREINEIKEQQQRVMKFTYL	Travert et al., 2023
	Turritopsis sp	TLX	>Turritopsis_sp_Tlx TFPDKLKVRRIGHPYKSRAPPKRKPCRNTFTQSQIIQLETLFKKTKYLTSAERLHVAKEINMTDSQLKTWYQNRRTKLKREINELREQRQRVRDYQC	Travert et al., 2023
	Forskalia asymmetrica	TLX	>Forskalia_asymmetrica SFQERLKLRRIGHPYQSRAPPKRKAVRNSFTPSQVLHLEKLFEQTKYLPSPERLRVAKELHITDNQLKTWYQNRRTKLKREINEMQEYNEKFRLKSHVS	Travert et al., 2023
	Physophora gilmeri	TLX	>Physophora_gilmeri_TlX NFQERLKLRRIGHPYKSRAPPKRKAVRNSFTPGQILRLEKLFEQTKYLPSPERLRVAKELHITDNQLKTWYQNRRTKLKREINEMQEYNEKLRLKSQLS	Travert et al., 2023
	Craspedacusta sowerbii	TLX	>TLX_Craspedacusta_sowerbii_from_genome_ok RSTSVVCRRRIGHPYQSRAPPKRKPVRHSFTTSQVAQLEKLFEKSKYLSSADRQRVATQLKMTDSQLKTWYQNRRTKMKREIAEMQEQQQRVYEKMTSAVASS	Travert et al., 2023
	Scolionema suvaense	TLX	>TLX_Scolionema_suvaense_from_genome YMHDKCKGRRIGHPYQSRAPPKRKPIRHSFTANQVAELEKLFEKSKYLSSSERQRLASELKMTDSQLKTWYQNRRTKLKREMSEIREHQQRVYEKMAAATIVRT	Travert et al., 2023
	Atolla vanhoeffeni	TLX	>Atolla_vanhoeffeni_Tlx LLNRQNNNRRIGHPYQSRAPPKRKKPRASFTRSQVTELEKLFIKKKYLTSSERQKVAKSLEMSDCQVKTWFQNRRTKWKRETEE	Travert et al., 2023
	Aurelia aurita	TLX	>Aurelia_aurita_Tlx QIINKQPHRRIGHPYQSRAAPKRKKPRTTFSRSQIAELEELFTEKKYLTSSERQRVANYLTLSDCQVKTWFQNRRTKWKRETEEEKEEQRHALTRTMLTWPKERILPFPNYHHISCNLSKS	Travert et al., 2023
	Chrysaora fuscescens	TLX	>Chrysaora_fuscescens_TLX_from_genome_aa QVVSKQANRRIGHPYQSRATPKRKKPRTTFSRSQISELEELFTEKKYLTSSERQRVANYLQLSDCQVKTWFQNRRTKWKRETDEEKEEQRHAISRAMMSFRKESVIPFQNCL	Travert et al., 2023
	Cassiopea xamachana	TLX	>Cassiopea_xamachana_Tlx QILSKHSNRRIGHPYQSRAVPKRKKPRTTFSRAQITELEDLFTEKKYLTSSERQKVASYLNLSDCQVKTWFQNRRTKWKRETEEEKEEQRHALTRTMFNLQKERMIPFQEFHHATCTSTRT	Travert et al., 2023
	Chironex fleckeri	TLX	>Chironex_fleckeri_Tlx_5prime_recovered WLHDRTSSRRLGHPYQSRAPPKRKKQRASFSRNQIKELEKLFSKKKYLSSSERQQIAKKLDMTDCQVKTWYQNRRTKWKREKEEEKQEERQAIAKALMTTQRDWWGTKSVFGCQ	Travert et al., 2023
	Tripedalia cystophora	TLX	>Tripedalia_cystophora_TLX LQENRGPNRRLGHPYQSRAPPKRKKQRASFSRSQIKELEKLFSKKKYLSSSERQHIAKKLDMTDCQVKTWYQNRRTKWKREKEEEKQEERQAMAKALMTTRNDWWPTKSVFGC	Travert et al., 2023
	Lucernaria quadricornis	TLX	>Lucernaria_quadricornis_TLX_ SIKQGGLTRRVGHPYQSRAPPKRKRPRKAFESDQVEELEHLFHDKRYLASAERQAVARQLGMTDGQVKTWFQNRRTKWKRQTEEE	Travert et al., 2023
	Calvadosia cruxmelitensis	TLX	>Calvadosia_cruxmelitensis_Tlx ETPRVSSKRRIGHPYQSRAPPRRKQPRKSFEADQVAELEQIFHDKRYLTSGERQNVARQLKMTDNQVKTWFQNRRTKWKRQFDEEVEERLMSIVH	Travert et al., 2023
	Cladonema pacificum	TLX	>Cladonema_pacificum_Tlx FFIERIKTRRIGHPYQNRAPPKRKPPRNTFTQTQIEQLERMFQHTKYLSSNERLHVAKQLKMSDSQLKTWYQNRRTKLKREINELNEQRSRLKNFVVL	This study
	Clytia hemisphaerica	NK6	>NK6_Clytia_hemisphaerica NKSSRPTFNGHQIFHLEKTFETTKYLAGPERGRLAKALRMSENQVKVWFQNRRTKWRKKL	Travert et al., 2023
	Turritopsis sp	NK6	>NK6_Turritopsis_sp_SK_2016 KKQSRPTFNGHQIFHLEKTFESTKYLAGPERSRLAKVLHMSENQVKVWFQNRRTKWRKKL	Travert et al., 2023
	Podocoryna carnea	NK6	>NK6_Podocoryna_carnea KKSSRPTFNGHQIFHLEKTFEKTKYLAGPERGRLAKALRMSENQVKVWFQNRRTKWRKKL	Travert et al., 2023
	Ectopleura larynx	NK6	>NK6_Ectopleura_larynx KSTSRATFKGHQVFHLERVFQKKKYLAGPERASLAKLLMLSENQVKVWFQNRRTKWRKKM	Travert et al., 2023
	Aurelia sp1	NK6	>NK6_Aurelia_sp1 KKSSRPTFNGHQIYHLEKTFEQTKYLAGPERTRLAHYLAMTENQVKVWFQNRRTKWRKKT	Travert et al., 2023
	Homo sapiens	NK6	>NK6_Homo_sapiens KKHSRPTFSGQQIFALEKTFEQTKYLAGPERARLAYSLGMTESQVKVWFQNRRTKWRKRH	Travert et al., 2023
	Clytia hemisphaerica	HEX	>Hex_Clytia_hemisphaerica RKGGQVRFTHTQSTELERVFSVQKYVSPQERKQLARSIDLSERQVKTWFQNRRAKWRRIK	Travert et al., 2023
	Podocoryna carnea	HEX	>Hex_Podocoryna_carnea RKGGQVRFSHTQSSELERVFSLQKYISPQERKQLSRTLDLTERQVKTWFQNRRAKWRRIK	Travert et al., 2023
	Aurelia aurita	HEX	>Hex_Aurelia_aurita RKGGQVRFSHVQSVELERIFSIQKYISPQERKQLSRFLHLSERQVKTWFQNRRAKWRRIK	Travert et al., 2023
	Nematostella vectensis	HEX	>Hex_Nematostella_vectensis KKGGQVRFSNEQTMELEKIFETQKYLSPPERKQLSKVLGLSERQVKTWFQNRRAKWRRFK	Travert et al., 2023
	Hydractinia symbiolongicarpus	HEX	>Hex_Hydractinia_symbiolongicarpus RKGGQVRFSHTQSSELERVFSIQKYISPQERKQLSRTLDLTERQVKTWFQNRRAKWRRIK	Travert et al., 2023
	Homo sapiens	HEX	>Hex_Homo_sapiens RKGGQVRFSNDQTIELEKKFETQKYLSPPERKRLAKMLQLSERQVKTWFQNRRAKWRRLK	Travert et al., 2023

### Sheet: Table S3
Table S3	Genome assemblies used for phylogenomic analysis
	name	GenBank	RefSeq	Scientific name	Level	Scaffold
	HydraT2T_AEP	GCA_038396675.1	GCF_038396675.1	Hydra vulgaris (swiftwater hydra)	Complete	15
	jaNemVect1.1	GCA_932526225.1	GCF_932526225.1	Nematostella vectensis (starlet sea anemone)	Chromosome	47
	Amil_v2.1	GCA_013753865.1	GCF_013753865.1	Acropora millepora	Chromosome	854
	HSymV2.1	GCA_029227915.2	GCF_029227915.1	Hydractinia symbiolongicarpus	Chromosome	78
	jaPorLute2.1	GCA_958299795.1	GCF_958299795.1	Porites lutea	Chromosome	106
	ASM3666991v2	GCA_036669915.2	GCF_036669915.1	Pocillopora verrucosa	Chromosome	52
	jaOrbFran1.1	GCA_964199315.1	GCF_964199315.1	Orbicella franksi	Chromosome	804
	crgOcupat	GCA_052425735.1	GCF_052425735.1	Oculina patagonica	Chromosome	1951
	ASM3666992v2	GCA_036669925.2	GCF_036669925.1	Montipora capricornis	Chromosome	442
	Clytia hemisphaerica genome assembly	GCA_902728285.1	GCF_902728285.1	Clytia hemisphaerica	Scaffold	1396
